# A confound-diagnostic toolkit for in silico perturbation with single-cell foundation models

**DOI:** 10.64898/2026.08.04.732812

**Authors:** Ru Qiu, Max Mingqian Zhao

**Affiliations:** State Key Laboratory of Ophthalmology, Zhongshan Ophthalmic Center, Sun Yat-sen University, Guangdong Provincial Key Laboratory of Ophthalmology and Visual Science, Guangzhou 510060, Guangdong, China; Department of Electrical and Computer Engineering, The University of Texas at San Antonio, San Antonio, TX 78249, USA; Health Careers High School, Northside Independent School District, San Antonio, TX 78229, USA

**Keywords:** single-cell foundation models, in silico perturbation, Geneformer, Perturb-seq, confound diagnostics, tokenization coverage

## Abstract

Deleting a gene token from a cell’s input sequence offers a convenient native strategy for in silico perturbation, but the resulting embedding delta may not represent a biological knockout response. Apparent effects can instead reflect gene identity, universal responsiveness, limited tokenization coverage, library-size contamination, or circular state scoring. Here, we present a confound-diagnostic framework combining held-out increment testing, responsiveness adjustment, coverage gating, library-size diagnostics, and de-circularized state-shift analysis, together with a numerically matched reimplementation of frozen Geneformer’s perturbation engine. Across Frangieh and Replogle datasets and linear and nonlinear readouts, the native embedding delta provided no reproducible held-out improvement beyond gene identity. Signal-injection calibration showed that the test detected injected residual signal, whereas native increments remained below its detection floor. Matched controls traced apparent positives to raw-count library-size structure, broad responsiveness, and self-referential scoring, while coverage constrained perturbation applicability and estimate stability without establishing biological specificity. This model-adaptable framework helps determine when foundation-model perturbation readouts warrant biological interpretation.

**Motivation:** Foundation-model in silico perturbation could predict perturbation effects when matched experimental data are unavailable. However, in zero-shot settings, embedding-derived responses may reflect gene identity, universal responsiveness, tokenization limits, library-size artifacts, or circular state scoring rather than biological knockout effects. We therefore developed a reusable confound-diagnostic framework that applies matched controls to test whether native perturbation readouts contain information beyond these confounds and warrant biological interpretation.
