## Supplementary table S1 data for "A confound-diagnostic toolkit for in silico perturbation with single-cell foundation models"

knockout_gene_A	projection_axis_B	A_group	B_group	relation	projection_value_x1e-3	n_contributing_cells	included_in_specificity_comparison
HSPA9	HSPA9	mitochondrial	mitochondrial	self / diagonal	-16.0	97	False
HSPA9	PHB	mitochondrial	mitochondrial	same-pathway off-diagonal	-33.0	97	True
HSPA9	PHB2	mitochondrial	mitochondrial	same-pathway off-diagonal	-21.0	97	True
HSPA9	GATA1	mitochondrial	non-mitochondrial real	cross-pathway off-diagonal	13.8	97	True
HSPA9	CSE1L	mitochondrial	non-mitochondrial real	cross-pathway off-diagonal	-7.7	97	True
HSPA9	SUPT6H	mitochondrial	non-mitochondrial real	cross-pathway off-diagonal	-3.3	97	True
PHB	HSPA9	mitochondrial	mitochondrial	same-pathway off-diagonal	16.4	100	True
PHB	PHB	mitochondrial	mitochondrial	self / diagonal	9.1	100	False
PHB	PHB2	mitochondrial	mitochondrial	same-pathway off-diagonal	9.2	100	True
PHB	GATA1	mitochondrial	non-mitochondrial real	cross-pathway off-diagonal	61.9	100	True
PHB	CSE1L	mitochondrial	non-mitochondrial real	cross-pathway off-diagonal	-28.3	100	True
PHB	SUPT6H	mitochondrial	non-mitochondrial real	cross-pathway off-diagonal	38.6	100	True
PHB2	HSPA9	mitochondrial	mitochondrial	same-pathway off-diagonal	37.6	92	True
PHB2	PHB	mitochondrial	mitochondrial	same-pathway off-diagonal	12.8	92	True
PHB2	PHB2	mitochondrial	mitochondrial	self / diagonal	55.6	92	False
PHB2	GATA1	mitochondrial	non-mitochondrial real	cross-pathway off-diagonal	25.2	92	True
PHB2	CSE1L	mitochondrial	non-mitochondrial real	cross-pathway off-diagonal	17.3	92	True
PHB2	SUPT6H	mitochondrial	non-mitochondrial real	cross-pathway off-diagonal	32.4	92	True
GATA1	HSPA9	non-mitochondrial real	mitochondrial	real off-diagonal (non-mitochondrial A)	-37.7	68	False
GATA1	PHB	non-mitochondrial real	mitochondrial	real off-diagonal (non-mitochondrial A)	-41.6	68	False
GATA1	PHB2	non-mitochondrial real	mitochondrial	real off-diagonal (non-mitochondrial A)	-24.4	68	False
GATA1	GATA1	non-mitochondrial real	non-mitochondrial real	self / diagonal	37.9	68	False
GATA1	CSE1L	non-mitochondrial real	non-mitochondrial real	real off-diagonal (non-mitochondrial A)	-70.7	68	False
GATA1	SUPT6H	non-mitochondrial real	non-mitochondrial real	real off-diagonal (non-mitochondrial A)	1.2	68	False
CSE1L	HSPA9	non-mitochondrial real	mitochondrial	real off-diagonal (non-mitochondrial A)	4.8	81	False
CSE1L	PHB	non-mitochondrial real	mitochondrial	real off-diagonal (non-mitochondrial A)	-6.9	81	False
CSE1L	PHB2	non-mitochondrial real	mitochondrial	real off-diagonal (non-mitochondrial A)	3.4	81	False
CSE1L	GATA1	non-mitochondrial real	non-mitochondrial real	real off-diagonal (non-mitochondrial A)	13.4	81	False
CSE1L	CSE1L	non-mitochondrial real	non-mitochondrial real	self / diagonal	-10.9	81	False
CSE1L	SUPT6H	non-mitochondrial real	non-mitochondrial real	real off-diagonal (non-mitochondrial A)	3.0	81	False
SUPT6H	HSPA9	non-mitochondrial real	mitochondrial	real off-diagonal (non-mitochondrial A)	-5.9	67	False
SUPT6H	PHB	non-mitochondrial real	mitochondrial	real off-diagonal (non-mitochondrial A)	-20.1	67	False
SUPT6H	PHB2	non-mitochondrial real	mitochondrial	real off-diagonal (non-mitochondrial A)	-7.9	67	False
SUPT6H	GATA1	non-mitochondrial real	non-mitochondrial real	real off-diagonal (non-mitochondrial A)	11.7	67	False
SUPT6H	CSE1L	non-mitochondrial real	non-mitochondrial real	real off-diagonal (non-mitochondrial A)	-15.4	67	False
SUPT6H	SUPT6H	non-mitochondrial real	non-mitochondrial real	self / diagonal	-1.4	67	False
NADK2	HSPA9	random null	mitochondrial	null (random→mitochondrial axis)	-2.8	29	False
NADK2	PHB	random null	mitochondrial	null (random→mitochondrial axis)	-15.0	29	False
NADK2	PHB2	random null	mitochondrial	null (random→mitochondrial axis)	-5.2	29	False
NADK2	GATA1	random null	non-mitochondrial real	null (random→other axis)	10.7	29	False
NADK2	CSE1L	random null	non-mitochondrial real	null (random→other axis)	-15.7	29	False
NADK2	SUPT6H	random null	non-mitochondrial real	null (random→other axis)	-0.2	29	False
CCDC169	HSPA9	random null	mitochondrial	null (random→mitochondrial axis)	-0.3	9	False
CCDC169	PHB	random null	mitochondrial	null (random→mitochondrial axis)	-5.2	9	False
CCDC169	PHB2	random null	mitochondrial	null (random→mitochondrial axis)	-3.8	9	False
CCDC169	GATA1	random null	non-mitochondrial real	null (random→other axis)	14.2	9	False
CCDC169	CSE1L	random null	non-mitochondrial real	null (random→other axis)	3.0	9	False
CCDC169	SUPT6H	random null	non-mitochondrial real	null (random→other axis)	7.4	9	False
GBF1	HSPA9	random null	mitochondrial	null (random→mitochondrial axis)	1.3	23	False
GBF1	PHB	random null	mitochondrial	null (random→mitochondrial axis)	-6.0	23	False
GBF1	PHB2	random null	mitochondrial	null (random→mitochondrial axis)	-0.9	23	False
GBF1	GATA1	random null	non-mitochondrial real	null (random→other axis)	3.5	23	False
GBF1	CSE1L	random null	non-mitochondrial real	null (random→other axis)	-9.3	23	False
GBF1	SUPT6H	random null	non-mitochondrial real	null (random→other axis)	-1.2	23	False
HNRNPH1	HSPA9	random null	mitochondrial	null (random→mitochondrial axis)	-4.6	95	False
HNRNPH1	PHB	random null	mitochondrial	null (random→mitochondrial axis)	-15.7	95	False
HNRNPH1	PHB2	random null	mitochondrial	null (random→mitochondrial axis)	-7.7	95	False
HNRNPH1	GATA1	random null	non-mitochondrial real	null (random→other axis)	-1.1	95	False
HNRNPH1	CSE1L	random null	non-mitochondrial real	null (random→other axis)	-3.3	95	False
HNRNPH1	SUPT6H	random null	non-mitochondrial real	null (random→other axis)	-6.4	95	False
PARS2	HSPA9	random null	mitochondrial	null (random→mitochondrial axis)	-12.0	13	False
PARS2	PHB	random null	mitochondrial	null (random→mitochondrial axis)	-31.7	13	False
PARS2	PHB2	random null	mitochondrial	null (random→mitochondrial axis)	-18.4	13	False
PARS2	GATA1	random null	non-mitochondrial real	null (random→other axis)	10.5	13	False
PARS2	CSE1L	random null	non-mitochondrial real	null (random→other axis)	-19.5	13	False
PARS2	SUPT6H	random null	non-mitochondrial real	null (random→other axis)	-6.3	13	False
ZNF358	HSPA9	random null	mitochondrial	null (random→mitochondrial axis)	-10.7	9	False
ZNF358	PHB	random null	mitochondrial	null (random→mitochondrial axis)	-29.4	9	False
ZNF358	PHB2	random null	mitochondrial	null (random→mitochondrial axis)	-12.3	9	False
ZNF358	GATA1	random null	non-mitochondrial real	null (random→other axis)	7.3	9	False
ZNF358	CSE1L	random null	non-mitochondrial real	null (random→other axis)	-36.7	9	False
ZNF358	SUPT6H	random null	non-mitochondrial real	null (random→other axis)	-10.1	9	False
