## Supplementary table S2 for "A confound-diagnostic toolkit for in silico perturbation with single-cell foundation models"

result_id	manuscript_location	value	metric	dataset	perturbation	target_type	source_file	script	command	parameters	random_seed	claim_role	figure_panel	included_in_main_conclusion	source_status	notes
R001	Results 2.1	1.000000	Pearson r	Geneformer validation	multiple	path-D official reproduction	benchmark_output/pathd_validation.csv	scripts/pipeline/validate_pathd.py	python scripts/pipeline/validate_pathd.py	--artifact benchmark_output/pathd_validation.csv	NA	main_conclusion	NA	yes	machine_readable	path-D reproduces official per-cell response
R002	Results 2.1	2.98e-7	max absolute error	Geneformer validation	multiple	path-D official reproduction	benchmark_output/pathd_validation.csv	scripts/pipeline/validate_pathd.py	python scripts/pipeline/validate_pathd.py	--artifact benchmark_output/pathd_validation.csv	NA	main_conclusion	NA	yes	machine_readable	reported as 3e-7 in manuscript
R003	Results 2.2.1	+0.39	Pearson r	Frangieh	CCND1	oracle-direction upper bound	findings.md;scripts/diagnostics/diag_pathd.py	scripts/diagnostics/diag_pathd.py	python scripts/diagnostics/diag_pathd.py	CCND1 cache; sign oracle	NA	diagnostic_only	Figure 1B	no	summary_record	sign-agreement identity; not perturbation-specific evidence
R004	Results 2.2.1	+0.27	held-out Pearson r	Frangieh	CCND1	raw log2FC thin [magnitude projection] readout	progress.md;scripts/diagnostics/thin_gate_clean.py	scripts/diagnostics/thin_gate_clean.py	python scripts/diagnostics/thin_gate_clean.py	shared 13054 gene set; ridge CV	NA	exploratory_only	Figure 1B	no	summary_record	raw-target apparent signal; diagnostic for library-size contamination
R005	Results 2.2.1	+0.01	held-out Pearson r	Frangieh	CCND1	primary DESeq2 thin [magnitude projection] readout	benchmark_output/verify_logs/normrecheck.log;progress.md;scripts/diagnostics/thin_gate_clean.py	scripts/diagnostics/thin_gate_clean.py	python scripts/diagnostics/thin_gate_clean.py	shared 13054 gene set; ridge CV	NA	supporting_evidence	Figure 1B	yes	log_record	precise rerun +0.0115; manuscript rounds to +0.01
R006	Results 2.2.2	+0.69	held-out Pearson r	Frangieh	CCND1	exploratory raw target rich delta probe	benchmark_output/verify_logs/probe_CCND1.log	scripts/diagnostics/probe_pathd.py	python scripts/diagnostics/probe_pathd.py CCND1	rich delta/context probe; held-out CV	NA	exploratory_only	Figure 1B	no	log_record	apparent rich-probe signal before gene-identity control
R007	Results 2.2.2	+0.6931	held-out Pearson r	Frangieh	CCND1	raw log2FC WT-alone gene-identity baseline	benchmark_output/verify_logs/confound_full.log	scripts/diagnostics/confound_check.py	python scripts/diagnostics/confound_check.py	mean_wt 768d; held-out CV	NA	diagnostic_only	Figure 1A;Figure 1B	no	log_record	baseline alone reaches rich-probe value on contaminated raw target
R008	Results 2.2.2	-0.003	delta increment	Frangieh	CCND1	raw log2FC baseline+delta vs baseline	benchmark_output/verify_logs/deseq2_groundtruth_rerun.log	scripts/diagnostics/deseq2_groundtruth.py	python scripts/diagnostics/deseq2_groundtruth.py	raw log2FC row; same gene set; held-out CV	NA	diagnostic_only	Figure 1A	no	log_record	raw target is diagnostic only; not load-bearing
R009	Results 2.2.3	-0.34	partial/saliency correlation	Frangieh	CCND1	affected-gene saliency before universal-responsiveness control	findings.md;scripts/diagnostics/path2_specificity.py	scripts/diagnostics/path2_specificity.py	python scripts/diagnostics/path2_specificity.py	CCND1 abs effect; universal baseline	NA	diagnostic_only	Figure 1B	no	summary_record	apparent saliency before subtracting universal responsiveness
R010	Results 2.2.3	+0.02	partial correlation	Frangieh	CCND1	affected-gene saliency after universal-responsiveness control	findings.md;scripts/diagnostics/path2_specificity.py	scripts/diagnostics/path2_specificity.py	python scripts/diagnostics/path2_specificity.py	partial Spearman controlling universal_abs	NA	supporting_evidence	Figure 1B	yes	summary_record	saliency collapses after matched control
R011	Results 2.2.4	+4.6	z score	Replogle	GATA1	cell-embedding state-shift vs random-gene null	benchmark_output/verify_logs/state_shift_gata1_rerun.log	scripts/pipeline/state_shift.py	python scripts/pipeline/state_shift.py GATA1	N_CTRL=100; N_RANDOM=10	not recorded	caveated_result	NA	no	log_record	rerun z=+4.60; manuscript reports approx +4.6; thin null
R012	Results 2.2.4	+16.7e-3	mean projection	Replogle	mitochondrial genes	cross-pathway off-diagonal state-shift matrix	benchmark_output/verify_logs/state_matrix_rerun.log;supplementary_table_s1	scripts/pipeline/state_shift_matrix.py	python scripts/pipeline/state_shift_matrix.py	N_CTRL=100; N_KO=100; N_RANDOM=6	0	caveated_result	NA	no	log_record	cross-pathway exceeds same-pathway; argues against pathway specificity
R013	Results 2.2.4	+3.7e-3	mean projection	Replogle	mitochondrial genes	same-pathway off-diagonal state-shift matrix	benchmark_output/verify_logs/state_matrix_rerun.log;supplementary_table_s1	scripts/pipeline/state_shift_matrix.py	python scripts/pipeline/state_shift_matrix.py	N_CTRL=100; N_KO=100; N_RANDOM=6	0	caveated_result	NA	no	log_record	same-pathway off-diagonal is small and weakly separated from null
R014	Results 2.2.4	-10.0e-3 +/- 9.0e-3	mean +/- SD	Replogle	random null genes	random-null to mitochondrial axes	benchmark_output/verify_logs/state_matrix_rerun.log;supplementary_table_s1	scripts/pipeline/state_shift_matrix.py	python scripts/pipeline/state_shift_matrix.py	N_CTRL=100; N_KO=100; N_RANDOM=6	0	caveated_result	NA	no	log_record	seed-fixed random null; complementary not load-bearing
R015	Results 2.2.4	+1.51	z score	Replogle	mitochondrial genes	same-pathway off-diagonal vs random null	benchmark_output/verify_logs/state_matrix_rerun.log;supplementary_table_s1	scripts/pipeline/state_shift_matrix.py	python scripts/pipeline/state_shift_matrix.py	N_CTRL=100; N_KO=100; N_RANDOM=6	0	caveated_result	NA	no	log_record	same-pathway vs null weak; deterministic cross>same is primary comparison
R016	Results 2.3	+0.868	Spearman rho	Frangieh	CCND1	universal mean absolute response vs absolute CCND1 effect	benchmark_output/verify_logs/path2.log;scripts/diagnostics/path2_specificity.py	scripts/diagnostics/path2_specificity.py	python scripts/diagnostics/path2_specificity.py	232 perturbations; absolute log2FC	NA	supporting_evidence	NA	yes	log_record	universal responsiveness explains affected-gene saliency
R017	Results 2.3	-0.45	Spearman rho	Frangieh	CCND1	embedding-shift magnitude vs absolute biological effect size	findings.md;scripts/diagnostics/diag_pathd.py	scripts/diagnostics/diag_pathd.py	python scripts/diagnostics/diag_pathd.py	1-cosine magnitude vs |log2FC|	NA	supporting_evidence	NA	yes	summary_record	precise finding recorded as -0.445; manuscript rounds to -0.45
R018	Results 2.3	-0.60	Pearson r	Frangieh	CCND1 vs TIMP1	raw-count log2FC cross-perturbation correlation	benchmark_output/verify_logs/confound_full.log	scripts/diagnostics/confound_check.py	python scripts/diagnostics/confound_check.py	raw count log2FC	NA	diagnostic_only	NA	no	log_record	raw-count contamination diagnostic
R019	Results 2.3	+0.06	Pearson r	Frangieh	CCND1 vs TIMP1	size-factor-normalized log2FC cross-perturbation correlation	benchmark_output/verify_logs/normrecheck.log	scripts/diagnostics/normalize_recheck.py	python scripts/diagnostics/normalize_recheck.py	size-factor normalized log2FC	NA	supporting_evidence	NA	yes	log_record	normalization removes raw-count cross-perturbation structure
R020	Results 2.3	+0.693	held-out Pearson r	Frangieh	CCND1	contaminated raw target gene-identity baseline	benchmark_output/verify_logs/deseq2_groundtruth_rerun.log;scripts/diagnostics/deseq2_groundtruth.py	scripts/diagnostics/deseq2_groundtruth.py	python scripts/diagnostics/deseq2_groundtruth.py	raw target; WT-alone; same gene set	NA	diagnostic_only	Figure 1A	no	log_record	shows target contamination inflates apparent baseline predictability
R021	Results 2.3/2.4	+0.487	held-out Pearson r	Frangieh	CCND1	primary DESeq2 target gene-identity baseline	benchmark_output/verify_logs/deseq2_groundtruth_rerun.log;scripts/diagnostics/deseq2_groundtruth.py	scripts/diagnostics/deseq2_groundtruth.py	python scripts/diagnostics/deseq2_groundtruth.py	DESeq2 target; WT-alone; 5-fold CV	NA	main_conclusion	Figure 1A;Figure 2A	yes	log_record	precise value +0.4867
R022	Results 2.4	+0.483	held-out Pearson r	Frangieh	CCND1	primary DESeq2 target baseline+delta	benchmark_output/verify_logs/deseq2_groundtruth_rerun.log;scripts/diagnostics/deseq2_groundtruth.py	scripts/diagnostics/deseq2_groundtruth.py	python scripts/diagnostics/deseq2_groundtruth.py	DESeq2 target; delta+WT+mag; 5-fold CV	NA	main_conclusion	Figure 1A;Figure 2A	yes	log_record	precise value +0.4828
R023	Results 2.4/2.5	-0.004	delta increment	Frangieh	CCND1	primary DESeq2 target ridge baseline+delta vs baseline	benchmark_output/verify_logs/deseq2_groundtruth_rerun.log;scripts/diagnostics/deseq2_groundtruth.py	scripts/diagnostics/deseq2_groundtruth.py	python scripts/diagnostics/deseq2_groundtruth.py	DESeq2 target; held-out CV	NA	main_conclusion	Figure 1A;Figure 2B	yes	log_record	precise value -0.0039
R024	Results 2.5	-0.024	delta increment	Frangieh	CCND1	primary DESeq2 target MLP baseline+delta vs baseline	progress.md;scripts/diagnostics/nonlinear_seal.py	scripts/diagnostics/nonlinear_seal.py	python scripts/diagnostics/nonlinear_seal.py	MLP alpha=10; 5-fold CV	not recorded	main_conclusion	Figure 2B	yes	progress_record	nonlinear readout seal; should be promoted to machine-readable output
R025	Results 2.5	+0.010	delta increment	Frangieh	CCND1	primary DESeq2 target gradient-boosted trees baseline+delta vs baseline	progress.md;scripts/diagnostics/nonlinear_seal.py	scripts/diagnostics/nonlinear_seal.py	python scripts/diagnostics/nonlinear_seal.py	GBT; 5-fold CV	not recorded	main_conclusion	Figure 2B	yes	progress_record	nonlinear readout seal; should be promoted to machine-readable output
R026	Results 2.5	-0.015927	delta increment	Replogle	HSPA9	primary DESeq2 target ridge baseline+delta vs baseline	benchmark_output/deseq2/HSPA9_replogle_deseq2.npz	scripts/diagnostics/deseq2_replogle.py	python scripts/diagnostics/deseq2_replogle.py HSPA9	batch pseudobulk; 46 reps; 5-fold CV	NA	main_conclusion	Figure 2A;Figure 2B	yes	machine_readable	manuscript rounds to -0.016
R027	Results 2.5	-0.003510	delta increment	Replogle	SUPT6H	primary DESeq2 target ridge baseline+delta vs baseline	benchmark_output/deseq2/SUPT6H_replogle_deseq2.npz	scripts/diagnostics/deseq2_replogle.py	python scripts/diagnostics/deseq2_replogle.py SUPT6H	batch pseudobulk; 35 reps; 5-fold CV	NA	main_conclusion	Figure 2A;Figure 2B	yes	machine_readable	manuscript rounds to -0.004
R028	Results 2.5	-0.014029	delta increment	Replogle	CSE1L	primary DESeq2 target ridge baseline+delta vs baseline	benchmark_output/deseq2/CSE1L_replogle_deseq2.npz	scripts/diagnostics/deseq2_replogle.py	python scripts/diagnostics/deseq2_replogle.py CSE1L	batch pseudobulk; 44 reps; 5-fold CV	NA	main_conclusion	Figure 2A;Figure 2B	yes	machine_readable	manuscript rounds to -0.014
R029	Results 2.5	-0.008203	delta increment	Replogle	DHX15	primary DESeq2 target ridge baseline+delta vs baseline	benchmark_output/deseq2/DHX15_replogle_deseq2.npz	scripts/diagnostics/deseq2_replogle.py	python scripts/diagnostics/deseq2_replogle.py DHX15	batch pseudobulk; 40 reps; 5-fold CV	NA	main_conclusion	Figure 2A;Figure 2B	yes	machine_readable	manuscript rounds to -0.008
R030	Results 2.5	-0.003588	delta increment	Replogle	GATA1	primary DESeq2 target ridge baseline+delta vs baseline	benchmark_output/deseq2/GATA1_replogle_deseq2.npz	scripts/diagnostics/deseq2_replogle.py	python scripts/diagnostics/deseq2_replogle.py GATA1	batch pseudobulk; 3 reps; 5-fold CV	NA	caveated_result	Figure 2A;Figure 2B	no	machine_readable	underpowered encore; manuscript rounds to -0.004
R031	Results 2.5	+0.997	sign-check Pearson	Replogle	HSPA9	DESeq2 LFC vs size-factor LFC	progress.md;scripts/diagnostics/deseq2_replogle.py	scripts/diagnostics/deseq2_replogle.py	python scripts/diagnostics/deseq2_replogle.py HSPA9	batch pseudobulk; control reference	NA	supporting_evidence	NA	yes	progress_record	needs machine-readable export
R032	Results 2.5	+0.980	sign-check Pearson	Replogle	SUPT6H	DESeq2 LFC vs size-factor LFC	progress.md;scripts/diagnostics/deseq2_replogle.py	scripts/diagnostics/deseq2_replogle.py	python scripts/diagnostics/deseq2_replogle.py SUPT6H	batch pseudobulk; control reference	NA	supporting_evidence	NA	yes	progress_record	needs machine-readable export
R033	Results 2.5	+0.999	sign-check Pearson	Replogle	CSE1L	DESeq2 LFC vs size-factor LFC	progress.md;scripts/diagnostics/deseq2_replogle.py	scripts/diagnostics/deseq2_replogle.py	python scripts/diagnostics/deseq2_replogle.py CSE1L	batch pseudobulk; control reference	NA	supporting_evidence	NA	yes	progress_record	needs machine-readable export
R034	Results 2.5	+0.98 to +0.999	sign-check Pearson range	Replogle	HSPA9/SUPT6H/CSE1L/DHX15	DESeq2 LFC vs size-factor LFC	manuscript.md;progress.md	scripts/diagnostics/deseq2_replogle.py	python scripts/diagnostics/deseq2_replogle.py <GENE>	batch pseudobulk; control reference	NA	supporting_evidence	NA	yes	partial_record	DHX15 exact value not currently in machine-readable table
R035	Results 2.5	+0.66	sign-check Pearson	Replogle	GATA1	DESeq2 LFC vs size-factor LFC	manuscript.md;scripts/diagnostics/deseq2_replogle.py	scripts/diagnostics/deseq2_replogle.py	python scripts/diagnostics/deseq2_replogle.py GATA1	batch pseudobulk; only 3 reps	NA	caveated_result	NA	no	manuscript_record	underpowered; exact source should be exported from rerun
R036	Results 2.5	35-46	pseudobulk replicate count range	Replogle	HSPA9/SUPT6H/CSE1L/DHX15	primary DESeq2 target	benchmark_output/deseq2/*_replogle_deseq2.npz	scripts/diagnostics/deseq2_replogle.py	python scripts/diagnostics/deseq2_replogle.py <GENE>	n_rep values 46/35/44/40	NA	supporting_evidence	NA	yes	machine_readable	control replicate count reported separately as 48
R037	Results 2.5	48	control pseudobulk replicate count	Replogle	control	primary DESeq2 target	manuscript.md;scripts/diagnostics/deseq2_replogle.py	scripts/diagnostics/deseq2_replogle.py	python scripts/diagnostics/deseq2_replogle.py <GENE>	gemgroup batch controls	NA	supporting_evidence	NA	yes	script_record	not stored in npz; should be exported
R038	Results 2.5	766	DEG count	Replogle	GATA1	primary DESeq2 target	benchmark_output/deseq2/replogle_candidates.csv	scripts/diagnostics/replogle_select.py	python scripts/diagnostics/replogle_select.py	DEG_count column	NA	caveated_result	NA	no	machine_readable	GATA1 strong specific program but underpowered
R039	Results 2.5	+0.06	mean pairwise perturbation-profile correlation	Replogle	all qualifying perturbations	heterogeneity pre-check	progress.md;scripts/diagnostics/heterogeneity_precheck.py	scripts/diagnostics/heterogeneity_precheck.py	python scripts/diagnostics/heterogeneity_precheck.py	1832 perturbations >=50 cells	NA	supporting_evidence	NA	yes	progress_record	recorded as +0.059; manuscript rounds to +0.06
R040	Results 2.5	+0.40	mean pairwise perturbation-profile correlation	Frangieh	all qualifying perturbations	heterogeneity pre-check	progress.md;scripts/diagnostics/heterogeneity_precheck.py	scripts/diagnostics/heterogeneity_precheck.py	python scripts/diagnostics/heterogeneity_precheck.py	219 perturbations >=50 cells	NA	supporting_evidence	NA	yes	progress_record	used to rule against data homogeneity explanation
R041	Results 2.5	0.88-0.99	split-half reliability range	Replogle	candidate perturbations	heterogeneity pre-check	benchmark_output/deseq2/replogle_candidates.csv;scripts/diagnostics/heterogeneity_precheck.py	scripts/diagnostics/heterogeneity_precheck.py	python scripts/diagnostics/heterogeneity_precheck.py	selected perturbations	NA	supporting_evidence	NA	yes	machine_readable	candidate table contains per-gene split_half_r
R042	Results 2.6	587/600	coverage numerator/denominator	Frangieh	CCND1	tokenization coverage gate	manuscript.md;benchmark_output/pathd_cache/CCND1_cache.npz	scripts/pipeline/cache_pathd.py	python scripts/pipeline/cache_pathd.py CCND1	600 sampled control cells; token-containing cells contribute	NA	supporting_evidence	Table 1;Figure 3	yes	manuscript_record	cache should export sampled denominator explicitly
R043	Results 2.6	97.8%	coverage fraction	Frangieh	CCND1	tokenization coverage gate	manuscript.md;benchmark_output/pathd_cache/CCND1_cache.npz	scripts/pipeline/cache_pathd.py	python scripts/pipeline/cache_pathd.py CCND1	587/600	NA	supporting_evidence	Table 1;Figure 3	yes	manuscript_record	derived from R042
R044	Results 2.6	0.47	median coverage	Frangieh	217 in-vocabulary perturbations	tokenization coverage gate	benchmark_output/token_coverage.csv;scripts/diagnostics/token_coverage.py	scripts/diagnostics/token_coverage.py	python scripts/diagnostics/token_coverage.py	217 in-vocabulary Frangieh KO targets	NA	supporting_evidence	Figure 3A	yes	machine_readable	median real coverage across in-vocabulary targets
R045	Figure 3A	2.3%	coverage fraction	Frangieh	JAK2	tokenization coverage gate	benchmark_output/token_coverage.csv;scripts/diagnostics/make_all_figures.py	scripts/diagnostics/make_all_figures.py	python scripts/diagnostics/make_all_figures.py	coverage column	NA	supporting_evidence	Figure 3A	yes	machine_readable	script labels 0.023 as 2.3%
R046	Figure 3A	11%	coverage fraction	Frangieh	CD274	tokenization coverage gate	benchmark_output/token_coverage.csv;scripts/diagnostics/make_all_figures.py	scripts/diagnostics/make_all_figures.py	python scripts/diagnostics/make_all_figures.py	coverage column	NA	supporting_evidence	Figure 3A	yes	machine_readable	script uses 0.107 and labels 11%
R047	Figure 3B	-0.119979	Pearson r	Frangieh	CCND1	coverage-to-estimate recovered raw target at full contributing cells	benchmark_output/pathd_cache/CCND1_curve_main.csv	scripts/diagnostics/make_all_figures.py	python scripts/diagnostics/make_all_figures.py	level=587; n_iter=1	NA	diagnostic_only	Figure 3B	no	machine_readable	stable but confounded recovered estimate
R048	Methods/Table 1	218331	cell count	Frangieh	all	dataset descriptor	manuscript.md	NA	NA	scPerturb h5ad descriptor	NA	supporting_evidence	Table 1	yes	manuscript_record	full Frangieh dataset
R049	Methods/Table 1	15361	cell count	Frangieh	non-targeting control	DESeq2 reference group	manuscript.md	NA	NA	scPerturb h5ad descriptor	NA	supporting_evidence	Table 1	yes	manuscript_record	ground-truth reference
R050	Methods/Table 1	202	cell count	Frangieh	CCND1 knockout	ground-truth perturbation group	benchmark_output/verify_logs/deseq2_groundtruth_rerun.log;scripts/diagnostics/deseq2_groundtruth.py	scripts/diagnostics/deseq2_groundtruth.py	python scripts/diagnostics/deseq2_groundtruth.py	CCND1 vs control DESeq2	NA	supporting_evidence	Table 1	yes	log_record	also appears in confound logs
R051	Methods/Table 1	57627	cell count	Frangieh	Control condition	dataset descriptor	data/FrangiehIzar2021_RNA.h5ad	NA	NA	obs.perturbation_2=='Control'	NA	supporting_evidence	Table 1	yes	data_record	Control experimental arm: 87,590 IFNγ + 73,114 Co-culture + 57,627 Control = 218,331
R052	Results/Figure 1C	0.20	detection floor c* (injected per-gene correlation)	Frangieh	CCND1	DESeq2 target (spike-in sensitivity calibration)	scripts/diagnostics/make_all_figures.py	scripts/diagnostics/make_all_figures.py	python scripts/diagnostics/make_all_figures.py	spike-in s=c*z(res)+sqrt(1-c^2)*z(noise); Ridge lambda=3000; 5-fold CV seed 0; |dr|<=0.03 band	0	supporting_evidence	Figure 1C	yes	code_record	smallest injected per-gene correlation whose mean recovered increment exceeds the |dr|<=0.03 band (computed c*=0.201); native delta Dr=-0.004 lies below the floor
R053	Results/Figure 2D	+0.092	held-out increment Δr (mean over 20 splits)	Frangieh	CCND1	real-signal positive control (split-half effect as feature)	scripts/diagnostics/make_all_figures.py	scripts/diagnostics/make_all_figures.py	python scripts/diagnostics/make_all_figures.py	split-half CCND1 log2FC feature vs disjoint-half target; WT-embedding baseline; Ridge lambda=3000; 5-fold CV seed 0; 20 random splits	0	supporting_evidence	Figure 2D	yes	code_record	real held-out effect Δr=+0.092±0.016 (positive); native delta Δr=-0.005±0.001 and random noise Δr=-0.000±0.000 within |Δr|<=0.03 band -> increment test detects real signal, delta behaves like noise
